# Pln1 Mediates Lipid Droplet-Vacuole Tethering During Microlipophagy in *Saccharomyces cerevisiae*

**DOI:** 10.1101/2025.05.07.652694

**Authors:** Monala Jayaprakash Rao, Brayden Folger, Joshua Reus, Alexandre Toulmay, Jin Li, Rudian Zhang, William Prinz, Joel Goodman, Fei Wang

**Affiliations:** Department of Cell Biology, UTSW; Department of Pharmacology, UTSW

## Abstract

Lipid droplets (LDs) are dynamic organelles that undergo growth or degradation depending on the metabolic state of the cell. One form of LD degradation is autophagy-mediated, referred to as lipophagy. Here, we demonstrate that Pln1, a perilipin located on the surface of LDs in *Saccharomyces cerevisiae*, previously known for its role in LD biogenesis, is essential for lipophagy. Pln1 facilitates the docking of cytosolic LDs to vacuoles, the lysosome-like organelles responsible for LD degradation, under various nutrient conditions. Molecular dissection of Pln1 revealed that the N-terminal PAT (Perilipin (PLN1), Adipophilin (PLN2), and TIP47 (PLN3)) domain and a hydrophobic region are critical for the localization and binding of LDs to vacuoles. Site-specific mutagenesis within the PAT domain identified a semi-hydrophobic LD Interacting Motif (LIM), which is vital for this interaction. Furthermore, an intrinsically disordered region (IDR) near the center of Pln1 is required for efficient LD-vacuole tethering. These findings support a model in which Pln1 bridges LDs and vacuoles by simultaneously interacting with both organelles. Notably, deleting PLN1 did not impair survival during prolonged nitrogen starvation and enhanced viability in autophagy-defective (*atg8*Δ) cells, suggesting that balancing Pln1-mediated LD biogenesis and lipophagy is crucial for yeast survival under starvation conditions.
