## Supplementary material for "Pln1 Mediates Lipid Droplet-Vacuole Tethering During Microlipophagy in *Saccharomyces cerevisiae*": Table S1

### Sheet: Sheet1
Table S1. Strains used in this study
Strain Name	Genotype or Description	Ref/Source
W303-1A background
W303-1A	MATa, leu2-3,112 trp1-1 can1-100 ura3-1 ade2-1 his3-11,15	Thomas and Rothstein, 1989
pet10D	W303-1A pet10::hygR	Gao, Q et al, 2017
pln1△+PLN1 (pBMF3)	pln1:: HygR, PLN1::His3 (pBMF3-PLN1)	This study
PLN1△-1 (PLN1△ PAT)	PLN1△PAT Domain)::His3 (pBMF3-PLN1△PAT Domain)	This study
PLN1△-2 (PLN1△ Hydrophobic)	PLN1△Hydrophobhic Domain::His3 (pBMF3-PLN1△Hydrophobhic Domain)	This study
PLN1△-4 (PLN1△ repeat)	PLN1△Repeat Domain::His3 (pBMF3-PLN1△Repeat Domain)	This study
PLN1△-3 and △-4 (PLN1△ GAP1 and △ repeat)	PLN1△Repeat△GAP1 Domain :: His3	This study
PLN1△-4 and △-5 (PLN1△ repeat and △ GAP2)	PLN1△Repeat△GAP2 Domain :: His3	This study
PLN1△-3,△-4 and △-5 (PLN1△ GAP1, △ repeat and △ GAP2)	PLN1△Repeat△GAP1&2 Domain :: His3	This study
PLN1-LIM1 Mutant	PLN1::His3 -pBMF3-PLN1- LIM1 (ASHA)
PLN1-LIM1 Mutant	PLN1::His3 -pBMF3-PLN1- LIM2 (APAA)	This study
PLN1-LIM1 and 2 Mutant	PLN1::His3 -pBMF3-PLN1- LIM1 (ASHA) and LIM2 (APAA)	This study
OE-PLN1 (PGK1-PLN1)	NAT:: PGK1-PLN1	This study
OE-PLN1△-1Domain (PGK1-PLN1△-1Domain)	NAT:: PGK1-PLN1△PAT Domain :: His3	This study
OE-PLN1△-2 Domain (PGK1-PLN1△-2 Domain)	NAT:: PGK1-PLN1△Hydrophobhic Domain :: His3	Mike henne
OE-PLN1△-4 Domain (PGK1-PLN1△-4 Domain)	NAT:: PGK1-PLN1△Repeat Domain :: His3	This study
OE-PLN1△-3△-4Domain (PGK1-PLN1△-3△-4Domain)	PLN1△Repeat△GAP1 Domain :: His3	This study
OE-PLN1△-4 and △-5 Domain (PGK1-PLN1△-4 and △-5 Domain)	PLN1△Repeat△GAP2 Domain :: His3
OE-PLN1△3, △-4 and △-5 Domain (PGK1-PLN1△3, △-4 and △-5 Domain )	PLN1△Repeat△GAP1&2 Domain :: His3	This study
OE-PLN1-LIM1 mutant (PGK1-PLN1-LIM1 mutant)	NAT:: PGK1-PLN1-LIM1 mutant (ASHA) :: His3	This study
OE-PLN1-LIM2 mutant (PGK1-PLN1-LIM2 mutant)	NAT:: PGK1-PLN1-LIM2 mutant (APAA) :: His3	This study
OE-PLN1-LIM1 and 2 mutant (PGK1-PLN1-LIM1 and 2 mutant)	NAT:: PGK1-PLN1-LIM1 (ASHA) and 2 mutant (APAA) :: His3	This study
W303-1A+Erg6-GFP	ERG6-GFP :: Natamycin	This study
pln1△+Erg6-GFP	pln1:: HygR, ERG6-GFP::Natamycin	This study
pln1△+PLN1-His+Erg6-GFP	pln1:: HygR, PLN1:: His3,ERG6-GFP::Natamycin	This study
PLN1△-1 Domain +Erg6-GFP	W303-1A, PLN1△PAT Domain::His3 (pBMF3-PLN1△PAT Domain), ERG6-GFP::Natamycin	This study
PLN1△-2 Domain +Erg6-GFP	W303-1A, PLN1△Hydrophobhic Domain::His3 (pBMF3-PLN1△Hydrophobhic Domain), ERG6-GFP::Natamycin	This study
PLN1△-3 Domain +Erg6-GFP	W303-1A, PLN1△Repeat Domain::His3 (pBMF3-PLN1△Repeat Domain), ERG6-GFP::Natamycin	This study
PLN1△-4 Domain-LIM1 and 2 Mutant +Erg6-GFP	W303-1A, PLN1△Repeat Domain-AIM1 and AIM2 Domain::His3 (pBMF3-PLN1△Repeat Domain-AIM1 and AIM2 Domain), ERG6-GFP::Natamycin	This study
PLN1LIM1 and 2 Mutant +Erg6-GFP	W303-1A, PLN1AIM1 and AIM2 Domain::His3 (pBMF3-PLN1AIM1 and AIM2 Domain), ERG6-GFP::Natamycin	This study
W303-1A + Erg6-GFP- TRP1	W303-1A, Erg6-GFP:: TRP1	This study
pln1△ + Erg6-GFP-TRP1	pln1:: HygR, Erg6-GFP:: TRP1	This study
pln1△+PLN1 + Erg6-GFP - TRP1	pln1:: HygR, PLN1:: His3, Erg6-GFP:: TRP1	This study
△-3 and△-4 Domain + Erg6-GFP - TRP1	W303, PLN1△Repeat△GAP1 Domain :: His3, Erg6-GFP:: TRP1	This study
△-4 and △-5 Domain + Erg6-GFP - TRP1	W303, PLN1△Repeat△GAP2 Domain :: His3, Erg6-GFP:: TRP1	This study
△-3, △-4 and △-5 Domain + Erg6-GFP - TRP1	W303, PLN1△Repeat△GAP1&2 Domain :: His3, Erg6-GFP:: TRP1	This study
PLN1-LIM1mut + Erg6-GFP - TRP1	W303, PLN1-LIM1 mutant (ASHA):: His3, Erg6-GFP ::TRP1	This study
PLN1-LIM2mut + Erg6-GFP - TRP1	W303, PLN1-LIM2 mutant (APAA):: His3, Erg6-GFP ::TRP1	This study
PLN1-LIM1 and 2 mutant + Erg6-GFP - TRP1	W303, PLN1-LIM1 (ASHA)and 2 mutant (APAA) :: His3, Erg6-GFP:: TRP1	This study
OE-PLN1 + Erg6-GFP - TRP1	NAT:: PGK1-PLN1 :: His3, Erg6-GFP:: TRP1	This study
OE-PLN1△-1 Domain + Erg6-GFP - TRP1	NAT:: PGK1-PLN1△PAT Domain :: His3, Erg6-GFP:: TRP1	This study
OE-PLN1△-2 Domain + Erg6-GFP - TRP1	NAT:: PGK1-PLN1△Hydrophobhic Domain :: His3, Erg6-GFP:: TRP1	This study
OE-PLN1△-4 Domain + Erg6-GFP - TRP1	NAT:: PGK1-PLN1△Repeat Domain :: His3, Erg6-GFP:: TRP1	This study
OE-PLN1△-3 and △-4 Domain + Erg6-GFP - TRP1	W303, PGK1-NAT-PLN1△Repeat△GAP1 Domain :: His3, Erg6-GFP:: TRP1
OE-PLN1△-4 and △-5 Domain + Erg6-GFP - TRP1	W303, PGK1-NAT-PLN1△Repeat△GAP2 Domain :: His3, Erg6-GFP:: TRP1	This study
OE-PLN1△-3, △-4 and △-5 Domain + Erg6-GFP - TRP1	W303, PGK1-NAT-PLN1△Repeat△GAP1&2 Domain :: His3, Erg6-GFP:: TRP1	This study
OE-PLN1-LIM1 mutant + Erg6-GFP - TRP1	NAT:: PGK1-PLN1-LIM1 mutant (ASHA) :: His3, Erg6-GFP:: TRP1	This study
OE-PLN1-LIM2 mutant + Erg6-GFP - TRP1	NAT:: PGK1-PLN1-LIM2 mutant (APAA) :: His3, Erg6-GFP:: TRP1	This study
OE-PLN1-LIM1 and 2 mutant + Erg6-GFP - TRP1	NAT:: PGK1-PLN1-LIM1 (ASHA)and 2 mutant (APAA) :: His3, Erg6-GFP:: TRP1	This study
tgl3△+ Erg6-GFP - TRP1	W303, tgl3△+ Erg6-GFP - TRP1	This study
tgl3△pln1△ + Erg6-GFP - TRP1	W303, tgl3△pln1△ + Erg6-GFP - TRP1	This study
OE-PLN1-tgl3△ + Erg6-GFP-TRP1	PGK1-PLN1:: NAT,pep4:: His3, Erg6-GFP:: TRP1	This study
pep4△ + Erg6-GFP-TRP1	pep4:: His3, Erg6-GFP:: TRP1	This study
pln1△pep4△ + Erg6-GFP-TRP1	pln1:: HygR,pep4:: His3, Erg6-GFP:: TRP1	This study
OE-PLN1-pep4△ + Erg6-GFP-TRP1	PGK1-PLN1:: NAT,pep4:: His3, Erg6-GFP:: TRP1	This study
ypt7△ + Erg6-GFP-TRP1	ypt7:: His3, Erg6-GFP:: TRP1	This study
pln1△ypt7△ + Erg6-GFP-TRP1	pln1:: HygR,ypt7:: His3, Erg6-GFP:: TRP1	This study
OE-PLN1-ypt7△ + Erg6-GFP-TRP1	PGK1-PLN1:: NAT,ypt7:: His3, Erg6-GFP:: TRP1	This study
atg8△ + Erg6-GFP-TRP1	atg8:: His3, Erg6-GFP:: TRP1	This study
pln1△atg8△ + Erg6-GFP-TRP1	pln1:: HygR,atg8:: His3, Erg6-GFP:: TRP1	This study
atg1△ + Erg6-GFP-TRP1	atg1:: Ura3, Erg6-GFP:: TRP1	This study
pln1△atg1△ + Erg6-GFP-TRP1	pln1:: HygR,atg1:: Ura3, Erg6-GFP:: TRP1	This study
OE-PLN1-atg1△ + Erg6-GFP-TRP1	PGK1-PLN1:: NAT,atg1:: Ura3, Erg6-GFP:: TRP1	This study
3KO-DGA1 (lro1Dare1Dare2D)	lro1::URA3 are1::HIS3 are2::LEU2	Gao Q, JCB 2017
3KO-ARE1 (dga1Dlro1Dare2D)	dga1::URA3 lro1::LEU2 are2::HIS3	Gao Q, JCB 2017
3KO-DGA1 (lro1Dare1Dare2D)pln1△	lro1::URA3 are1::HIS3 are2::LEU2 pln1:: HygR	Gao Q, JCB 2017
3KO-ARE1 (dga1Dlro1Dare2D)pln1△	dga1::URA3 lro1::LEU2 are2::HIS3 pln1:: HygR	Gao Q, JCB 2017
3KO-DGA1 (lro1Dare1Dare2D) + Erg6-GFP-NAT	lro1::URA3 are1::HIS3 are2::LEU2, ERG6-GFP::Natamycin	Gao Q, JCB 2017
3KO-ARE1 (dga1Dlro1Dare2D) + Erg6-GFP-NAT	dga1::URA3 lro1::LEU2 are2::HIS3 , ERG6-GFP::Natamycin	Gao Q, JCB 2017
3KO-DGA1 (lro1Dare1Dare2D)pln1△ + Erg6-GFP-NAT	lro1::URA3 are1::HIS3 are2::LEU2 pln1:: HygR, ERG6-GFP::Natamycin	Gao Q, JCB 2017
3KO-ARE1 (dga1Dlro1Dare2D)pln1△ + Erg6-GFP-NAT	dga1::URA3 lro1::LEU2 are2::HIS3 pln1:: HygR, ERG6-GFP::Natamycin	Gao Q, JCB 2017
W303-1A+GFP-ATG8-pRS305	GFP-ATG8 :: Leucine	This study
pln1△+GFP-ATG8-pRS305	pln1:: HygR,GFP-ATG8 :: Leucine	This study
pln1△+PLN1+GFP-ATG8-pRS305	pln1::HygR, PLN1::His3, GFP-ATG8 :: Leucine	This study
W303-1A+Erg6-GFP+VAC8-RFP	ERG6-mNeongreen :: Natamycin,VAC8-RFP::Leu2	This study
pln1△+Erg6-GFP+VAC8-RFP	pln1:: HygR, ERG6-GFP::Natamycin, VAC8-RFP::Leu2	This study
		This study
W3031A, PLN1::PLN1+mCherry(-Trp)		This study
PLN1△-1 +mCherry(-Trp)	PLN1△PAT Domain)::His3 (pBMF3-PLN1△PAT Domain), +mCherry :: Trp1	This study
PLN1△-2 +mCherry(-Trp)	PLN1△Hydrophobhic Domain::His3 (pBMF3-PLN1△Hydrophobhic Domain) +mCherry :: Trp1	This study
PLN1△-4 +mCherry(-Trp)	PLN1△Repeat Domain::His3 (pBMF3-PLN1△Repeat Domain) +mCherry :: Trp1	This study
PLN1△-3 and △-4 Domain +mCherry(-Trp)	PLN1△Repeat△GAP1 Domain :: His3 +mCherry :: Trp1	This study
PLN1△-4 and △-5 Domain +mCherry(-Trp)	PLN1△Repeat△GAP2 Domain :: His3 +mCherry :: Trp1	This study
PLN1△-3,△-4and △-5 Domain +mCherry(-Trp)	PLN1△Repeat△GAP1&2 Domain :: His3 +mCherry :: Trp1	This study
PLN1-LIM1 Mutant +mCherry(-Trp)	PLN1::His3 -pBMF3-PLN1- LIM1 (ASHA) +mCherry :: Trp1	This study
PLN1-LIM1 Mutant +mCherry(-Trp)	PLN1::His3 -pBMF3-PLN1- LIM2 (APAA) +mCherry :: Trp1	This study
PLN1-LIM1 and 2 Mutant +mCherry(-Trp)	PLN1::His3 -pBMF3-PLN1- LIM1 (ASHA) and LIM2 (APAA) +mCherry :: Trp1	This study
OE-PLN1 +mCherry(-Trp)	NAT:: PGK1-PLN1 +mCherry :: Trp1	This study
OE-PLN1△-1 Domain +mCherry(-Trp)	NAT:: PGK1-PLN1△PAT Domain :: His3 +mCherry :: Trp1	This study
OE-PLN1△-2 Domain +mCherry(-Trp)	NAT:: PGK1-PLN1△Hydrophobhic Domain :: His3 +mCherry :: Trp1	This study
OE-PLN1△-4 Domain +mCherry(-Trp)	NAT:: PGK1-PLN1△Repeat Domain :: His3 +mCherry :: Trp1	This study
OE-PLN1△-3 and △-4 +mCherry(-Trp)	PLN1△Repeat△GAP1 Domain :: His3 +mCherry :: Trp1	This study
OE-PLN1△-4 and △-5 Domain +mCherry(-Trp)	PLN1△Repeat△GAP2 Domain :: His3 +mCherry :: Trp1	This study
OE-PLN1△-3, △-4 and △-5 Domain +mCherry(-Trp)	PLN1△Repeat△GAP1&2 Domain :: His3 +mCherry :: Trp1	This study
OE-PLN1-LIM1 mutant +mCherry(-Trp)	NAT:: PGK1-PLN1-LIM1 mutant (ASHA) :: His3 +mCherry :: Trp1	This study
OE-PLN1-LIM2 mutant +mCherry(-Trp)	NAT:: PGK1-PLN1-LIM2 mutant (APAA) :: His3 +mCherry :: Trp1	This study
OE-PLN1-LIM1 and 2 mutant +mCherry(-Trp)	NAT:: PGK1-PLN1-LIM1 (ASHA) and 2 mutant (APAA) :: His3 +mCherry :: Trp1	This study
Table S2 B. Plasmids used in this study
Plasmid	Description	Ref/Source
GFP-PLIN1	pADH1-GFP-PLIN1 URA3& kanR	Jacquier et al. 2013
GFP-PLIN2	pADH1-GFP-ADRP URA3& kanR	Jacquier et al. 2013
GFP-PLIN3	pADH1-GFP-TIP47 URA3& kanR	Jacquier et al. 2013
GFP-OLEOSIN1	pADH1-GFP-OLEOSIN1 URA3& kanR	Jacquier et al. 2013
GFP	pADH1-GFP-OLEOSIN1 URA3& kanR cut by Sal1 to remove Oleosin1 sequence and religated	This study
2×myc-Pet10p-2×FLAG	pRS316-PGK1-2×myc-Pet10p-2×FLAG	This study
