## Supplementary material for "Pln1 Mediates Lipid Droplet-Vacuole Tethering During Microlipophagy in *Saccharomyces cerevisiae*": Table S2

### Sheet: Sheet1
PLN1KO-Fwd Primer	TCATTAACCATCACTCACTCTCCAGAACCGTAGCGTAATTCGGATCCCCGGGTTAATTAA
PLN1KO-REV Primer	GAAAAAAAATCAGGCGCACGATTAGCGCAAAACCAAATTAGAATTCGAGCTCGTTTAAAC
5 PLN1 3UTR--pBMF1-Fwd Primer	GCCGCCATCCAGTTTAAACGAGCTCTTTGGTTTTGCGCTAATCG
5 PLN1 3UTR--pBMF1-REV Primer	TATAGGGAGACCGGCAGATCCGCGGCACTGAAAGTTTGTTTCTTC
5'PLN1 5'UTR+ORF	AGAACGCGGCCGCCAGCTGAAGCTTTCGCAAGAGTGGTCATAACCG
3'PLN1 5'UTR+OR	CGCTTATTTAGAAGTGGCGCGAATTCTTACTAATTGGTCGACACAGCAGCGGGC
Seq PLN1 202-220	CGTCTGGTGAAGCAAGTTG
Seq PLN1 687-705	CCAACGCTTCACCACTGTC
TRP1 Cassette FWD Primer	ATTACACATGGCATGGATGAACTATACAAATAGGGATCCACTTCTAAATAAGCGAATTTC
TRP1 Cassette REV Primer	ATATCGTGCGCTTTATTTGAATCTTATTGATCTAGTGAAT GGCAAGTGCACAAACAATAC
Erg6-GFP-Tagging-FWD Primer	GCGAAGACCTGGCGGACAATGATGATGAAATCC
Erg6-GFP-Tagging-REV Primer	TACTATCTTCCGCTGTAGGGGAGCAGTCAATAC
PEP4 KO - FWD Primer	ATTTAATCCAAATAAAATTCAAACAAAAACCAAAACTAAC ATGACAGAGCAGAAAGCCC
PEP4 KO - REV Primer	AGAAAAGGATAGGGCGGAGAAGTAAGAAAAGTTTAGCTCA CTACATAAGAACACCTTTGG
YPT7 KO - FWD Primer	TCCATATAGAAACCCCTTCTGTATCAATTCAAATTAAGTG ATGACAGAGCAGAAAGCCC
YPT7 KO - REV Primer	GGATTACATAATAGAAGATACAATTAAGTAGTACAGCTCA CTACATAAGAACACCTTTGG
ATG1 KO - FWD Primer	TTCAAATCTCTTTTACAACACCAGACGAGAAATTAAGAAA CACAGGAAACAGCTATGACC
ATG1 KO - REV Primer	TCATTTGTACTTAATAAGAAAACCATATTATGCATCAC GTTGTAAAACGACGGCCAGT
ATG8 KO - FWD Primer	GTAAAGTTGAGAAAATCATAATAAAATAATTACTAGAGAC ATGACAGAGCAGAAAGCCC
ATG8 KO - REV Primer	ATTTTAGATGTTAACGCTTCATTTCTTTTCATATAAAAGA CTACATAAGAACACCTTTGG
TGL3 KO - FWD Primer	TCATCTATTCATATATCACATCTTTGAGTTGCCGTTAAGC ATGACAGAGCAGAAAGCCC
TGL3 KO - REV Primer	AATAAAAAAAATAAGACAGAAAAAAGTGGAAACGATACTA CTACATAAGAACACCTTTGG
LDO16 KO - FWD Primer	TCTCCTTTGCCATTGGACTT GTTATTCCGT GTTCCCTACTTTTTTTGATA CACAGGAAACAGCTATGACC
LDO16 KO - REV Primer	TTGACCTGCTAAACTTGCGAAAAATGTTTTTTTATTGCCGAGGGTTGTAAAACGACGGCCAGT
LDO45 KO - FWD Primer	CGATTAAAATAAAAAGTGACATCTGAAAAACATCCAATACTCCG CACAGGAAACAGCTATGACC
LDO45 KO - REV Primer	GATATTATTATTATTGACCTGCTAAACTTGCGAAAAATGTTTTTTTATTGCCGAGG GTTGTAAAACGACGGCCAGT
OE-PLN1 - FWD Primer	GTAATCATTAACCATCACTCACTCTCCAGAACCGTAGCGTAATTGACATGGAGGCCCAGAATAC
OE-PLN1-REV Primer	CTTGTGGCAATTCCACAGATGGTTTAGAAGAAGAAATAGATGATTCAGACATTGTTTTATATTTGTTGTAAAAAG
Rev PCR1 PLN1∆-1	CGACACCCTCCTTGAACAATTCCACAGATGGTTTAGAAGAAG
FWD Primer PCR2 PLN1∆-1	ATTGTTCAAGGAGGGTGTCG
Rev Primer PCR2 PLN1∆-1	GTATTAGAAATGTTGGCGACG
Rev primer PCR1 PLN1∆-2	GGCTTGATCAGGAACTCCCTTGGCGTGTTGGAATGTGATTTCC
FWD Primer PCR2 PLN1∆-2	AGGGAGTTCCTGATCAAGCC
Rev Primer PCR2 PLN1∆-2	GCTTATTTAGAAGTGGCGCG
FWD primer PCR1 PLN1∆-2	CTGGTGTGGTTCTTCGTCGAC
Rev PCr1 PLN1∆-4	GTGAAGCGTTGGTAGGTTTCGTTCGACTTGACCTTGGACTGG
For PCR2 PLN1∆-4	GAAACCTACCAACGCTTCAC
ADH1 REV SEQ	CCTAAGAGTCACTTTAAAATTTGTATAC
LIM 1 Mutant FWD Primer	GCTTCGCATCTGCAAAGAGCCCCAGCTGCATCCAAGTTTATTAAATATGCGGAATC
LIM 1 Mutant REVPrimer	GCAGCTGGGGCTCTTTGAGCATGCGAAGCGGTTGCTTGTGGCAATTCCAC
LIM 2 Mutant FWD Primer	TGGTCGCATGCTCAAAGAGCCCCAGCTGCATCCAAGTTTATTAAATATGCGGAATC
LIM 2 Mutant REV Primer	GCAGCTGGGGCTCTTTGAGCATGCGAAGCGGTTGCTTGTGGCAATTCCAC
LIM Mutant FWD Primer	GCTTCGCATGCTCAAAGAGCCCCAGCTGCATCCAAGTTTATTAAATATGCGGAATC
LIM Mutant REV Primer	GCAGCTGGGGCTCTTTGAGCATGCGAAGCGGTTGCTTGTGGCAATTCCAC
FWD Primer PLN1∆-3 and 4	TACTCTGTTGGAAACCTACCAACGCTTCAC
REV Primer FWD Primer PLN1∆-3and4	TGGTAGGTTTCAACAGAGTATTAGAAATGTTGGC
FWD Primer PLN1∆-4 and 5	CAAGTCGAACAAGCTAAAGGCCTCAAGAG
REV Primer PLN1∆-4 and 5	CCTTTAGCTTGTTCGACTTGACCTTGGAC
FWD Primer PLN1∆-3, 4 and 5	TACTCTGTTGAAGCTAAAGGCCTCAAGAG
REV Primer PLN1∆-3, 4 and 5	CCTTTAGCTTCAACAGAGTATTAGAAATGTTGGC
5' mCh-Trp Integration	AGACCAAACCAATTCTAAGCCCGCTGCTGTGTCGACCAATGGTGCGGGCGCCATGGTGAG
3' mCh-Trp Integration	CAGGAAAAAAAATCAGGCGCACGATTAGCGCAAAACCAAACCTGATGCGGTATTTTCTCC
5' PLN1 epitope into pJMG2	TATAGGGCGAATTGGGTACCAAGCTAAAGGCCTCAAGAGAAGAC
3' PLN1 epitope into pJMG2	ATGGCGCCCGCACCGTCGACATTGGTAGACACAGCAGCGGGC
